# Successful intergeneric transfer of a major apple scab resistance gene (*Rvi6*) from apple to pear and precise comparison of the downstream molecular mechanisms of this resistance in both species

**DOI:** 10.1101/2021.05.31.446424

**Authors:** L. Perchepied, E. Chevreau, E. Ravon, S. Gaillard, S. Pelletier, M. Bahut, P. Berthelot, R. Cournol, H.J. Schouten, E. Vergne

**Author notes:** Corresponding author E. Vergne. L. Perchepied and E. Chevreau made equal contributions to this work.

## Abstract

**Background:** Scab is the most important fungal disease of apple and pear. Apple (*Malus x domestica* Borkh.) and European pear (*Pyrus communis* L.) are genetically related but they are hosts of two different fungal species: *Venturia inaequalis* for apple and *V. pyrina* for European pear. The apple/*V. inaequalis* pathosystem is quite well known, whereas knowledge about the pear/*V. pyrina* pathosystem is still limited. The aim of our study was to analyse the mode of action of a major resistance gene of apple (*Rvi6*) in transgenic apple and pear plants interacting with the two scab species (*V. inaequalis* and *V. pyrina*), in order to determine the degree of functional transferability between the two pathosystems.

**Results:** Transgenic pear clones constitutively expressing the *Rvi6* gene from apple were compared to a scab transgenic apple clone carrying the same construct. After inoculation in greenhouse with *V. pyrina*, strong defense reactions and very limited sporulation were observed on all transgenic pear clones tested. Microscopic observations revealed frequent aborted conidiophores in the *Rvi6* transgenic pear / *V. pyrina* interaction. The macro- and microscopic observations were very comparable to the *Rvi6* apple / *V. inaequalis* interaction. However, this resistance in pear proved variable according to the strain of *V. pyrina*, and one of the strains tested overcame the resistance of most of the transgenic pear clones. Comparative transcriptomic analyses of apple and pear resistant interactions with *V. inaequalis* and *V. pyrina*, respectively, revealed different cascades of molecular mechanisms downstream of the pathogen recognition by *Rvi6* in the two species. Signal transduction was triggered in both species with calcium (and G-proteins in pear) and interconnected hormonal signaling (jasmonic acid in pear, auxins in apple and brassinosteroids in both species), without involvement of salicylic acid. This led to the induction of defense responses such as a remodeling of primary and secondary cell wall, lipids biosynthesis (galactolipids in apple and cutin and cuticular waxes in pear), systemic acquired resistance signal generation (in apple) or perception in distal tissues (in pear), and the biosynthesis of phenylpropanoids (flavonoids in apple but also lignin in pear).

**Conclusion:** This study is the first example of a successful intergeneric transfer of a resistance gene among *Rosaceae*, with a resistance gene functioning towards another species of pathogen.
