## Supplementary material for "Successful intergeneric transfer of a major apple scab resistance gene (*Rvi6*) from apple to pear and precise comparison of the downstream molecular mechanisms of this resistance in both species": Table S2 & Table S4

### Sheet: Table S2
Name	Apple accession number*	Pear accession number**	primer F	primer R	ratio in apple chip***	ratio in pear chip***			Optimal final concentration in QPCR analyses	ratios in apple QPCR analyses		ratios in pear QPCR analyses
										8 hpi	8 hpi	8 hpi	8 hpi	24 hpi	24 hpi	72 hpi	72 hpi
					8 hpi	8hpi	24hpi	72hpi		Biological repeat 1	Biological repeat 2	Biological repeat 1	Biological repeat 2	Biological repeat 1	Biological repeat 2	Biological repeat 1	Biological repeat 2
MYB4	MDP0000249611/MD05G1120600		TCAAGCGTGGCAATTTCACG	AGGGAGGGCTGATTTGAAGC	-1.58				200 nM	-1.12	-1.54
CER4	MDP0000138841/MD03G1141400		AGCCACAGATCGCATGCATA	CTTCAGAAACTACGTCTCCC	-1.7				200 nM	-1.67	-2.94
MD15G1360000	MDP0000127560/MD15G1360000		CGAAACGATCGCAGATTTTC	ATCCTGGCATTTCAAACTGG	2.31				200 nM	1.01	12.50
MD07G1207000	MDP000031085409/MD07G1207000		AAGTCACGGTGAAAGGGTTG	TTGTTTCATTGGAGCCCTTC	2.33				200 nM	2.57	5.91
MD08G1050600	MDP0000554480/MD08G1050600		TATGACGTTGCTGGTGGAAA	CGGGACCTAGAATCGTGGTA	1.69				200 nM	3.27	20.99
DFR		PCP004147	AGGAACTGTGAATGTGGAGG	ACCAGTCATCTTGACAGAGC		0.68			200 nM			1.90	2.24
FLS		PCP017445	TAATGCCCTTGTCATCCACA	CAAGAACACAGGCCATGAGA		1.01			200 nM			1.34	3.51
ACP4		PCP044585	GTGGCTTCTCTTCTTTGAGG	AGAGCTCTCCTCTTCAACAC		1.41	2.2		100 nM			2.12	1.48	3.60	1.37
KFB		PCP000386	GAGGAGCTTGAAGACCAAG	TTGACGTTTCGGTGGAAG			3.16		200 nM					1.11	2.92
lacs2		PCP013344	TGGAGGCCTGTAATAGCCAA	TGGAAGGCATGACAGAACAG			2.04		200 nM					1.33	2.40
PCP017226		PCP017226	TCTAAAGAGGCAGGGACGAA	TCTTCATTGATGGCATTGGA		2.49			200 nM			1.28	2.59
PCP020889		PCP020889	CTGCATGAGCATTTGTTTCG	CATTGGACTGTCCTCGTCCT			3.57		200 nM					2.45	1.11
PCP001467		PCP001467	TGGAGAAGTGGGACAAGACC	TCGAACGTCATCTTCTGCAC				-2.01	200 nM							-1.20	-1.01
EF1α (Elongation factor)		PCP017051	AGGAGGCTGCTGAGATG	TTGAGATAGGACGACACTTC					200 nM
GAPDH (Glyceraldehyde-3-phosphate dehydrogenase C2)	MDP0000481557/MD16G1111100	PCP015808	CTTGTCTCCGCCCTTTCC	CGTAGTTCACTCCATTGTTGC					200 nM
TUA (Tubulin alpha-5)	MDP0000525934/MD03G1004400	PCP014973	GTTCAATGCTGTTGGTGGTG	CTGCGGAGAAGGATAGATGG					200 nM
ACTIN 7	MDP0000239701/MD14G1142600		CAACCTCTCGTCTGTGATAATG	GCATCCTTCTGTCCCATCC					200 nM
* ancient/ current accession available at https://iris.angers.inra.fr/gddh13
** available at https://www.rosaceae.org/, with the datasets on "Pyrus communis v1.0 draft genome"
***p-value < 0,05

### Sheet: Table S4
Name	Accessions/references	primer F	primer R	pear DNA, Conference and all clones	pear T0 RNA, Conference and all clones	Apple RNA (Gala and Gala-RVi6)				Pear (Conference and 60AU)
						T0	8hpi	24hpi	72hpi	T0	8hpi	24hpi	72hpi
PCR
pMdRbc1.6-Rvi6 fragment	HM222639-AJ297740	TGTTCCTCTGCTTCATGTGG	CAACTCCTGTCCAACTGCAA	x
23S ribosomal RNA Agrobacterium tumefaciens	CP014260.1 locus_tag="AWN88_17620" 1310643..1313449	GTAAGAAGCGAACGCAGGGAACT	GACAATGACTGTTCTACGCGTAA	x
nptII plasmide pMF1	(Joshi et al, 2011)	ATCGGGAGCGGCGATACCGTA	GAGGCTATTCGGCTATGACTG	x
EF1α (Elongation Factor)	AJ223969/ PCP017051*	CTCTTGGTGTCAGGCAAATG	TCAAGGTTGGTGGACCTCTC	x		x	x	x	x	x	x	x	x
QPCR
EF1α (Elongation Factor)	AJ223969/ PCP017051*	CCTTCTTGAGGCTCTTGACCAG	CCAACAGGAACAGTACCGATA		x
Rvi6 fragment	AJ297740	CTTGATCCGATTCCCAAATTGT	CCCCCGAGATTAAGAGTTG		x
* available at https://www.rosaceae.org/, with the datasets on "Pyrus communis v1.0 draft genome"
